# A harmonized public resource of deeply sequenced diverse human genomes

**DOI:** 10.1101/2023.01.23.525248

**Authors:** Zan Koenig, Mary T. Yohannes, Lethukuthula L. Nkambule, Xuefang Zhao, Julia K. Goodrich, Heesu Ally Kim, Michael W. Wilson, Grace Tiao, Stephanie P. Hao, Nareh Sahakian, Katherine R. Chao, Mark A. Walker, Yunfei Lyu, gnomAD Project Consortium, Heidi L. Rehm, Benjamin M. Neale, Michael E. Talkowski, Mark J. Daly, Harrison Brand, Konrad J. Karczewski, Elizabeth G. Atkinson, Alicia R. Martin

**Affiliations:** Stanley Center for Psychiatric Research, The Broad Institute of MIT and Harvard, Cambridge, MA 02142, USA; Analytic and Translational Genetics Unit, Massachusetts General Hospital, Boston, MA 02114, USA; Program in Medical and Population Genetics, The Broad Institute of MIT and Harvard, Cambridge, MA 02142, USA; Center for Genomic Medicine, Massachusetts General Hospital, Boston, MA 02114, USA; Department of Neurology, Massachusetts General Hospital and Harvard Medical School, Boston, MA 02114, USA; Broad Genomics, The Broad Institute of MIT and Harvard, 320 Charles Street, Cambridge, MA, 02141, USA; Data Sciences Platform, The Broad Institute of MIT and Harvard, Cambridge, MA 02142, USA; Department of Biostatistics, Harvard T.H. Chan School of Public Health, Boston, MA, USA; Institute for Molecular Medicine Finland, Helsinki, Finland; Department of Molecular and Human Genetics, Baylor College of Medicine, Houston, TX, 77030, USA

## Abstract

Underrepresented populations are often excluded from genomic studies due in part to a lack of resources supporting their analyses. The 1000 Genomes Project (1kGP) and Human Genome Diversity Project (HGDP), which have recently been sequenced to high coverage, are valuable genomic resources because of the global diversity they capture and their open data sharing policies. Here, we harmonized a high quality set of 4,094 whole genomes from HGDP and 1kGP with data from the Genome Aggregation Database (gnomAD) and identified over 153 million high-quality SNVs, indels, and SVs. We performed a detailed ancestry analysis of this cohort, characterizing population structure and patterns of admixture across populations, analyzing site frequency spectra, and measuring variant counts at global and subcontinental levels. We also demonstrate substantial added value from this dataset compared to the prior versions of the component resources, typically combined via liftover and variant intersection; for example, we catalog millions of new genetic variants, mostly rare, compared to previous releases. In addition to unrestricted individual-level public release, we provide detailed tutorials for conducting many of the most common quality control steps and analyses with these data in a scalable cloud-computing environment and publicly release this new phased joint callset for use as a haplotype resource in phasing and imputation pipelines. This jointly called reference panel will serve as a key resource to support research of diverse ancestry populations.
