## Supplementary material for "A harmonized public resource of deeply sequenced diverse human genomes": Table S4

### Sheet: Table_S4
			Sample Count/Population			Geographical Location			Coverage		Number of Singletons/Individual		Number of SNPs/Individual		Number of SVs/Individual
Project	Genetic/Geographical Region	Population	All	Unrelateds	Relateds	Latitude	Longitude	Number of Downsampled Individuals	Mean	SD	Mean	SD	Mean	SD	Mean	SD
1kGP	AFR	ACB	116	95	21	13.1	-59.6167	4	32.84	5.37	109760	4112.8	5862400	67300	10468	76.54
1kGP	AFR	ASW	74	55	19	35.4817	-97.5333	4	31.8	0.67	104740	4949.3	5815200	52063	10566	144.76
HGDP	AFR	BantuKenya	12	10	2	-3	37	4	30.55	0.48	119980	4741.3	5815300	13599	9582.8	56.99
HGDP	AFR	BantuSouthAfrica	8	8	0	-25.6	24.25	4	39.52	14.43	153910	17934	5968600	66537	9904.5	193.04
HGDP	AFR	Biaka	26	22	4	4	17	4	33.56	2.24	224240	4570.9	6193200	53139	10575	559.29
1kGP	AFR	ESN	148	103	45	9.06667	7.48333	4	32.01	2.02	106010	3689.1	5965100	51230	10665	300.89
1kGP	AFR	GWD	176	116	60	13.4667	-16.6	4	31.11	1.83	127000	2401.8	5967500	65906	10815	393.64
1kGP	AFR	LWK	97	90	7	-1.26667	36.8	4	33.21	1.72	138020	4053.4	6024800	41099	11140	317.58
1kGP	AFR	MSL	98	83	15	8.48445	-13.2345	4	32.01	3.31	139810	6915.9	6050000	68004	11345	453.59
HGDP	AFR	Mandenka	23	20	3	12	-12	4	32.46	2.79	107320	2598.5	5831600	44271	9755.5	326.35
HGDP	AFR	Mbuti	14	10	4	1	29	4	40.37	12.19	214360	10286	6336300	80745	10358	140.7
HGDP	AFR	San	6	6	0	-21	20	4	40.16	13.91	347970	13763	6486600	50913	10475	256.51
1kGP	AFR	YRI	175	117	58	7.39667	3.91667	4	30.57	1.53	108080	4337.1	5979500	70031	10935	314.23
HGDP	AFR	Yoruba	21	21	0	8	5	4	28.6	0.78	99639	5077.3	5892200	9060.4	9545.3	105.35
1kGP	AMR	CLM	130	95	35	4.58333	-74.0667	4	33.26	1.68	56165	4670.2	5249900	68185	9243.5	202.13
HGDP	AMR	Colombian	7	6	1	3	-68	4	33.91	2.58	38105	2746.7	5157700	66631	8245.5	458.34
HGDP	AMR	Karitiana	12	7	5	-10	-63	4	34.95	1.28	28221	5045.1	5166500	53954	8115.8	383.06
1kGP	AMR	MXL	97	63	34	19.4333	-99.1333	4	29.94	1.18	49674	3199.1	5116900	46673	9080	269.87
HGDP	AMR	Maya	21	21	0	19	-91	4	35.17	3.08	44300	1613.1	5157200	75877	8452.3	570.66
1kGP	AMR	PEL	122	85	37	-12.0417	-77.0283	4	31.66	1.67	43812	4028	5153400	43470	8638.8	254.65
1kGP	AMR	PUR	138	104	34	18.45	-66.1	4	35.42	4.77	55127	2869.3	5201500	27089	9225	278.17
HGDP	AMR	Pima	14	10	4	29	-108	4	33.67	1.73	29298	1625.1	5132000	67695	8189.3	442.73
HGDP	AMR	Surui	8	4	4	-11	-62	4	35.85	1	17240	2566.8	5161600	58405	7976.3	332.31
1kGP	CSA	BEB	131	99	32	23.7	90.35	4	32.03	3.22	75533	1404	5166400	23740	8909.3	271.43
HGDP	CSA	Balochi	24	24	0	30.5	66.5	4	34.52	4.14	49531	3893.5	5061900	34550	8584.8	287.36
HGDP	CSA	Brahui	25	25	0	30.5	66.5	4	32.3	1.42	48929	2489	5048300	59445	8346	278.97
HGDP	CSA	Burusho	24	24	0	36.5	74	4	34.46	3.2	58988	2019.1	5063500	60171	8170.5	288.21
1kGP	CSA	GIH	103	100	3	23.2167	72.6833	4	31.16	0.71	66801	1241.4	5166100	47545	8951.8	264.89
HGDP	CSA	Hazara	20	18	2	33.5	70	4	44.97	14.43	50317	1579.8	5088800	31070	8676.5	460.98
1kGP	CSA	ITU	106	102	4	17.366	78.476	4	32.03	1.54	72422	2998.3	5177700	54352	8899.3	85.33
HGDP	CSA	Kalash	23	21	2	36	71.5	4	31.29	1.89	40761	1888.2	5065200	52042	8482.8	433.73
HGDP	CSA	Makrani	25	25	0	26	64	4	36.45	1.82	53816	1594.8	5101600	36925	8484	162.62
1kGP	CSA	PJL	145	102	43	31.55	74.3417	4	31.98	1.12	63219	3344.2	5123800	17642	8898.5	266.55
HGDP	CSA	Pathan	24	24	0	33.5	70.5	4	32.55	0.36	56326	2290.1	5000300	34886	8355.5	656.79
1kGP	CSA	STU	114	101	13	6.9	79.9	4	36.12	3.5	76089	1877.7	5200400	13420	8834	133.6
HGDP	CSA	Sindhi	24	24	0	25.5	69	4	30.8	1.62	58629	1215.4	5026400	18000	8318	525.72
1kGP	EAS	CDX	93	90	3	22	100.8	4	32	2.04	57187	1480.7	5216100	32225	8647.8	284.4
1kGP	EAS	CHB	103	103	0	39.9133	116.392	4	31.77	1.71	52447	1601.8	5235200	31915	8870	225.59
1kGP	EAS	CHS	163	103	60	23.1333	113.267	4	31.21	1.64	54053	2839	5211200	49126	8767.8	259.75
HGDP	EAS	Cambodian	10	10	0	12	105	4	31.32	2.55	63103	3748.4	5098300	64922	8276.5	508.78
HGDP	EAS	Dai	9	8	1	21	100	4	30.56	1.23	54150	1719.3	5112900	14122	9203.8	132.68
HGDP	EAS	Daur	9	9	0	48.5	124	4	32.68	1.88	45326	1494	5083300	37432	8116	485.44
HGDP	EAS	Han	33	33	0	32.3	114	4	30.3	0.78	53686	1030.1	5210900	16061	8896.3	348.17
HGDP	EAS	Hezhen	9	8	1	47.5	133.5	4	31.12	2.59	49054	2032	5151400	28944	9221.8	230.57
1kGP	EAS	JPT	102	102	0	35.6833	139.683	4	31.48	1.28	57894	821.22	5225600	35482	8816.5	251.58
HGDP	EAS	Japanese	29	28	1	37.5	139	4	43.5	18.83	57767	3239.5	5162500	54863	8588.3	487.01
1kGP	EAS	KHV	122	101	21	10.7767	106.682	4	32.28	1.13	59498	944.9	5238600	51212	8727	167.99
HGDP	EAS	Lahu	8	8	0	22	100	4	31.46	1.64	43835	2616.9	5142200	8838.1	9080.5	245.12
HGDP	EAS	Miao	10	10	0	28	109	4	31.6	1.08	49013	1276.3	5078400	37527	7995.8	384.83
HGDP	EAS	Mongolian	10	10	0	48.5	119	4	29.93	1.51	46597	914.33	5055200	33564	8178.3	715.57
HGDP	EAS	Naxi	8	7	1	26	100	4	30.32	1.08	49116	940.01	5127600	20095	9312	73.28
HGDP	EAS	NorthernHan	10	10	0	34.7	107.8	4	31	1.53	49598	1297.4	5154600	44403	8941.5	379.76
HGDP	EAS	Oroqen	8	8	0	50.4	126.5	4	31.17	2.52	44614	2144.1	5124400	34521	9371.3	104
HGDP	EAS	She	10	9	1	27	119	4	35.22	6.41	48388	2016.3	5137300	24986	9090.5	196.9
HGDP	EAS	Tu	10	10	0	36	101	4	30.96	1.54	49099	589.62	5128900	23706	8884.5	297
HGDP	EAS	Tujia	10	10	0	29	109	4	32.74	0.76	50452	653.02	5101000	36065	8015.8	351.27
HGDP	EAS	Uygur	10	10	0	44	81	4	31.35	2.06	49308	1631.1	5069200	39956	8671.3	512.94
HGDP	EAS	Xibo	9	9	0	43.5	81.5	4	28.89	2.71	47783	1471.2	5041100	45956	8118	748.39
HGDP	EAS	Yakut	25	25	0	63	129.5	4	32.59	0.27	38590	543.29	5077200	29155	8145	381.93
HGDP	EAS	Yi	10	10	0	28	103	4	30.97	1.14	49684	1928.7	5129700	5726	8721.3	292.65
HGDP	EUR	Adygei	17	17	0	44	39	4	30.5	1.24	50674	1751.6	5032700	54172	8623	584.94
HGDP	EUR	Basque	22	22	0	43	0	4	34	1.5	38577	1222.3	4987300	16264	8732.5	269.22
HGDP	EUR	BergamoItalian	11	11	0	46	10	4	33.35	2.63	46305	1297.9	4996300	26427	8748.3	273.51
1kGP	EUR	CEU	176	121	55	40.321	-111.094	4	32.06	0.85	45620	449.16	5061000	36397	8735	74.25
1kGP	EUR	FIN	98	98	0	60.1683	24.935	4	32.09	1.61	42523	878.09	5099700	8171.8	8587.8	172.83
HGDP	EUR	French	27	27	0	46	2	4	31.52	1.45	44403	2002.3	5013300	44378	8649.3	351.41
1kGP	EUR	GBR	90	88	2	52.8333	-1.89167	4	32.77	2.32	41482	1533	5088400	36819	9015.3	201.16
1kGP	EUR	IBS	156	107	49	40.3833	-3.71667	4	30.78	0.83	48305	1257.5	5078700	36959	8770	301.03
HGDP	EUR	Orcadian	15	14	1	59	-3	4	33.3	1.44	41890	1112.3	5069700	5516.5	8944.8	240.12
HGDP	EUR	Russian	25	25	0	61	40	4	32.73	1.5	43665	1751.7	5007300	42752	8858.8	280.49
HGDP	EUR	Sardinian	27	27	0	40	9	4	33.23	0.73	45741	2244.7	5059900	35933	8779.3	349.25
1kGP	EUR	TSI	103	103	0	43.0667	12	4	32.28	1.43	51721	1428.1	5119400	18455	8777.3	231.62
HGDP	EUR	Tuscan	8	8	0	43	11	4	37.96	9.89	50457	2308.5	5001200	31894	8676	233.8
HGDP	MID	Bedouin	46	46	0	31	35	4	33.71	5.23	58155	3624	5115400	95120	8288.3	421.11
HGDP	MID	Druze	42	40	2	32	35	4	38.23	4.8	55784	1713.5	5113200	49487	8549.8	538.56
HGDP	MID	Mozabite	28	27	1	32	3	4	30.38	2.64	60437	1266.5	5154700	71781	8430	736.93
HGDP	MID	Palestinian	45	40	5	32	35	4	37.97	2.41	62235	2452.7	5133500	23894	8656.8	264.61
HGDP	OCE	Bougainville	13	10	3	-6	155	4	36.07	3.1	83022	11554	5310200	87472	8356.5	344.95
HGDP	OCE	PapuanHighlands	9	9	0	-6.1	145.4	4	44.67	12.31	78196	2400.9	5331600	32323	8112	66.39
HGDP	OCE	PapuanSepik	8	8	0	-4	143	4	39.01	15.2	78874	5070.3	5228500	65898	7809.8	187.96
